# Lack of mRNA Methylation in Schwann Cells Results in Demyelination and Regenerative Failure

**DOI:** 10.1101/2025.06.03.657089

**Authors:** Mehmet Can Sari, Anna Johnson, Andrew Tian Yu, Ruifa Mi, Warren Chen, Xindan Hu, Thomas GW Harris, Sami Tuffaha, Vivek Swarup, Riki Kawaguchi, Guo-Li Ming, Ahmet Hoke

**Author notes:** **Correspondence:** Ahmet Hoke, Johns Hopkins School of Medicine, 855 N. Wolfe St., Rangos 248, Baltimore, MD, 21205, USA.

## Abstract

Schwann cells are essential for peripheral nerve myelination and regeneration. N6-methyladenosine (m6A) RNA methylation, regulated by methyltransferase-like 14 (Mettl14), is a critical post-transcriptional modification, but its role in Schwann cell biology remains unclear. Using a conditional knockout (cKO) mouse model, we investigated the impact of Mettl14-mediated m6A methylation on Schwann cells. Mice born with Schwann cell-specific genetic deletion of Mettl14 developed normally but starting in young adulthood exhibited progressive motor deficits, severe demyelination, and axonal degeneration, confirmed by behavioral assessments and histological analyses. Mettl14-deficient Schwann cells displayed impaired proliferation and mitochondrial dysfunction in vitro. Following sciatic nerve injury, Mettl14 cKO mice showed defective macrophage recruitment, slowed axonal degeneration, and impaired regeneration. These findings suggest that Mettl14-mediated m6A methylation is critical for Schwann cell maintenance but not development. Given that Mettl14 cKO mice developed a demyelinating polyneuropathy, it is possible that manipulation of m6A methylation in Schwann cells is a promising therapeutic strategy targeting peripheral nerve repair and myelination.
