## Supplementary material for "Lack of mRNA Methylation in Schwann Cells Results in Demyelination and Regenerative Failure": Metadata

### Sheet: Metadata
STUDY
# This section describes the overall study.
# Information provided in this section will be displayed in a GEO Series (GSE record) on public web pages.
*title	Lack of mRNA Methylation in Schwann Cells Results in Demyelination and Regenerative Failure
*summary (abstract)	Schwann cells are essential for peripheral nerve myelination and regeneration. N6-methyladenosine (m6A) RNA methylation, regulated by methyltransferase-like 14 (Mettl14), is a critical post-transcriptional modification, but its role in Schwann cell biology remains unclear. Using a conditional knockout (cKO) mouse model, we investigated the impact of Mettl14-mediated m6A methylation on Schwann cel…
*experimental design	RNA-seq profiling was conducted on wild-type sciatic nerves and their Mettl14 conditional knockout (cKO) derivatives at baseline (intact) and post-sciatic nerve injury on Day 1, Day 3, and Day 7, to capture dynamic transcriptional changes.
contributor	Mehmet Can, Sari
contributor	Anna, Johnson
contributor	Andrew Tian, Yu
contributor	Ruifa, Mi
contributor	Warren, Chen
contributor	Xindan, Hu
contributor	Riki, Kawaguchi
contributor	Guo Li, Ming
contributor	Ahmet, Hoke
supplementary file
SAMPLES
# Information provided in this section will be displayed in GEO Samples (GSM records) on public web pages.
# A GEO Sample record will be created from each row in this section.
# Biological replicates of the same sample: If provided, should be listed on different rows and titled accordingly (biol rep 1, biol rep 2, and so on).
# Technical replicates, eg, the same libraries were run in different lanes of a flow cell or sequenced multiple times: If provided, list all raw files in the same row, adding more "raw file" columns as needed to accommodate all raw files.
# All library names, titles and raw files must be unique.
*library name	*title	*library strategy	*organism	**tissue	**cell type	genotype	Timpoint	treatment	*molecule	*single or paired-end	*instrument model	description	*processed data file	*raw file	raw file	raw file	raw file
F2L_d3_C_minus	sciatic nerves, injured, wild type, Day3	RNA-Seq	Mus musculus	sciatic nerves		Wild type	Day 3	Injured	total RNA	paired-end	Illumina HiSeq 4000	sciatic nerves, injured, wild type, Day3, replicate 1	ProcessedData.xlsx	F2L-d3-C-minus_S184_L003_R1_001.fastq.gz	F2L-d3-C-minus_S184_L003_R2_001.fastq.gz
F2L_d7_C_plus_1	sciatic nerves, injured, Mettl14 cKO type, Day7	RNA-Seq	Mus musculus	sciatic nerves		Mettl14 conditional knockout	Day 7	Injured	total RNA	paired-end	Illumina HiSeq 4000	sciatic nerves, injured, Mettl14 cKO type, Day7, replicate 1	ProcessedData.xlsx	F2L-d7-C-plus-1_S172_L003_R1_001.fastq.gz	F2L-d7-C-plus-1_S172_L003_R2_001.fastq.gz
F2L_d7_C_plus_2	sciatic nerves, injured, Mettl14 cKO type, Day7	RNA-Seq	Mus musculus	sciatic nerves		Mettl14 conditional knockout	Day 7	Injured	total RNA	paired-end	Illumina HiSeq 4000	sciatic nerves, injured, Mettl14 cKO type, Day7, replicate 2	ProcessedData.xlsx	F2L-d7-C-plus-2_S174_L003_R1_001.fastq.gz	F2L-d7-C-plus-2_S174_L003_R2_001.fastq.gz
F2R_d3_C_minus	sciatic nerves, non-injured, wild type, Day3	RNA-Seq	Mus musculus	sciatic nerves		Wild type	Day 3	Uninjured	total RNA	paired-end	Illumina HiSeq 4000	sciatic nerves, non-injured, wild type, Day3, replicate 1	ProcessedData.xlsx	F2R-d3-C-minus_S185_L003_R1_001.fastq.gz	F2R-d3-C-minus_S185_L003_R2_001.fastq.gz
F2R_d7_C_plus_1	sciatic nerves, non-injured, Mettl14 cKO type, Day7	RNA-Seq	Mus musculus	sciatic nerves		Mettl14 conditional knockout	Day 7	Uninjured	total RNA	paired-end	Illumina HiSeq 4000	sciatic nerves, non-injured, Mettl14 cKO type, Day7, replicate 1	ProcessedData.xlsx	F2R-d7-C-plus-1_S173_L003_R1_001.fastq.gz	F2R-d7-C-plus-1_S173_L003_R2_001.fastq.gz
F2R_d7_C_plus_2	sciatic nerves, non-injured, Mettl14 cKO type, Day7	RNA-Seq	Mus musculus	sciatic nerves		Mettl14 conditional knockout	Day 7	Uninjured	total RNA	paired-end	Illumina HiSeq 4000	sciatic nerves, non-injured, Mettl14 cKO type, Day7, replicate 2	ProcessedData.xlsx	F2R-d7-C-plus-2_S175_L003_R1_001.fastq.gz	F2R-d7-C-plus-2_S175_L003_R2_001.fastq.gz
F3L_d1_C_plus	sciatic nerves, injured, Mettl14 cKO type, Day1	RNA-Seq	Mus musculus	sciatic nerves		Mettl14 conditional knockout	Day 1	Injured	total RNA	paired-end	Illumina HiSeq 4000	sciatic nerves, injured, Mettl14 cKO type, Day1, replicate 1	ProcessedData.xlsx	F3La-d1-C-minus_S180_L003_R1_001.fastq.gz	F3La-d1-C-minus_S180_L003_R2_001.fastq.gz
F3L_d3_C_minus	sciatic nerves, injured, wild type, Day3	RNA-Seq	Mus musculus	sciatic nerves		Wild type	Day 3	Injured	total RNA	paired-end	Illumina HiSeq 4000	sciatic nerves, injured, wild type, Day3, replicate 2	ProcessedData.xlsx	F3Lb-d1-C-minus_S182_L003_R1_001.fastq.gz	F3Lb-d1-C-minus_S182_L003_R2_001.fastq.gz
F3L_d3_C_plus_1	sciatic nerves, injured, Mettl14 cKO type, Day3	RNA-Seq	Mus musculus	sciatic nerves		Mettl14 conditional knockout	Day 3	Injured	total RNA	paired-end	Illumina HiSeq 4000	sciatic nerves, injured, Mettl14 cKO type, Day3, replicate 1	ProcessedData.xlsx	F3L-d1-C-plus_S156_L003_R1_001.fastq.gz	F3L-d1-C-plus_S156_L003_R2_001.fastq.gz
F3L_d3_C_plus_2	sciatic nerves, injured, Mettl14 cKO type, Day3	RNA-Seq	Mus musculus	sciatic nerves		Mettl14 conditional knockout	Day 3	Injured	total RNA	paired-end	Illumina HiSeq 4000	sciatic nerves, injured, Mettl14 cKO type, Day3, replicate 2	ProcessedData.xlsx	F3L-d3-C-minus_S188_L003_R1_001.fastq.gz	F3L-d3-C-minus_S188_L003_R2_001.fastq.gz
F3L_d7_C_minus	sciatic nerves, injured, wild type, Day7	RNA-Seq	Mus musculus	sciatic nerves		Wild type	Day 7	Injured	total RNA	paired-end	Illumina HiSeq 4000	sciatic nerves, injured, wild type, Day7, replicate 1	ProcessedData.xlsx	F3L-d3-C-plus-1_S162_L003_R1_001.fastq.gz	F3L-d3-C-plus-1_S162_L003_R2_001.fastq.gz
F3L_d7_C_plus	sciatic nerves, injured, Mettl14 cKO type, Day7	RNA-Seq	Mus musculus	sciatic nerves		Mettl14 conditional knockout	Day 7	Injured	total RNA	paired-end	Illumina HiSeq 4000	sciatic nerves, injured, Mettl14 cKO type, Day7, replicate 3	ProcessedData.xlsx	F3L-d3-C-plus-2_S164_L003_R1_001.fastq.gz	F3L-d3-C-plus-2_S164_L003_R2_001.fastq.gz
F3La_d1_C_minus	sciatic nerves, injured, wild type, Day1	RNA-Seq	Mus musculus	sciatic nerves		Wild type	Day 1	Injured	total RNA	paired-end	Illumina HiSeq 4000	sciatic nerves, injured, wild type, Day1, replicate 1	ProcessedData.xlsx	F3L-d7-C-minus_S192_L003_R1_001.fastq.gz	F3L-d7-C-minus_S192_L003_R2_001.fastq.gz
F3Lb_d1_C_minus	sciatic nerves, injured, wild type, Day1	RNA-Seq	Mus musculus	sciatic nerves		Wild type	Day 1	Injured	total RNA	paired-end	Illumina HiSeq 4000	sciatic nerves, injured, wild type, Day1, replicate 2	ProcessedData.xlsx	F3L-d7-C-plus_S176_L003_R1_001.fastq.gz	F3L-d7-C-plus_S176_L003_R2_001.fastq.gz
F3R_d1_C_plus	sciatic nerves, non-injured, Mettl14 cKO type, Day1	RNA-Seq	Mus musculus	sciatic nerves		Mettl14 conditional knockout	Day 1	Uninjured	total RNA	paired-end	Illumina HiSeq 4000	sciatic nerves, non-injured, Mettl14 cKO type, Day1, replicate 1	ProcessedData.xlsx	F3Ra-d1-C-minus_S181_L003_R1_001.fastq.gz	F3Ra-d1-C-minus_S181_L003_R2_001.fastq.gz
F3R_d3_C_minus	sciatic nerves, non-injured, wild type, Day3	RNA-Seq	Mus musculus	sciatic nerves		Wild type	Day 3	Uninjured	total RNA	paired-end	Illumina HiSeq 4000	sciatic nerves, non-injured, wild type, Day3, replicate 2	ProcessedData.xlsx	F3Rb-d1-C-minus_S183_L003_R1_001.fastq.gz	F3Rb-d1-C-minus_S183_L003_R2_001.fastq.gz
F3R_d3_C_plus_1	sciatic nerves, non-injured, Mettl14 cKO type, Day3	RNA-Seq	Mus musculus	sciatic nerves		Mettl14 conditional knockout	Day 3	Uninjured	total RNA	paired-end	Illumina HiSeq 4000	sciatic nerves, non-injured, Mettl14 cKO type, Day3, replicate 1	ProcessedData.xlsx	F3R-d1-C-plus_S157_L003_R1_001.fastq.gz	F3R-d1-C-plus_S157_L003_R2_001.fastq.gz
F3R_d3_C_plus_2	sciatic nerves, non-injured, Mettl14 cKO type, Day3	RNA-Seq	Mus musculus	sciatic nerves		Mettl14 conditional knockout	Day 3	Uninjured	total RNA	paired-end	Illumina HiSeq 4000	sciatic nerves, non-injured, Mettl14 cKO type, Day3, replicate 2	ProcessedData.xlsx	F3R-d3-C-minus_S189_L003_R1_001.fastq.gz	F3R-d3-C-minus_S189_L003_R2_001.fastq.gz
F3R_d7_C_minus	sciatic nerves, non-injured, wild type, Day7	RNA-Seq	Mus musculus	sciatic nerves		Wild type	Day 7	Uninjured	total RNA	paired-end	Illumina HiSeq 4000	sciatic nerves, non-injured, wild type, Day7, replicate 1	ProcessedData.xlsx	F3R-d3-C-plus-1_S163_L003_R1_001.fastq.gz	F3R-d3-C-plus-1_S163_L003_R2_001.fastq.gz
F3R_d7_C_plus	sciatic nerves, non-injured, Mettl14 cKO type, Day7	RNA-Seq	Mus musculus	sciatic nerves		Mettl14 conditional knockout	Day 7	Uninjured	total RNA	paired-end	Illumina HiSeq 4000	sciatic nerves, non-injured, Mettl14 cKO type, Day7, replicate 3	ProcessedData.xlsx	F3R-d3-C-plus-2_S165_L003_R1_001.fastq.gz	F3R-d3-C-plus-2_S165_L003_R2_001.fastq.gz
F3Ra_d1_C_minus	sciatic nerves, non-injured, wild type, Day1	RNA-Seq	Mus musculus	sciatic nerves		Wild type	Day 1	Uninjured	total RNA	paired-end	Illumina HiSeq 4000	sciatic nerves, non-injured, wild type, Day1, replicate 1	ProcessedData.xlsx	F3R-d7-C-minus_S193_L003_R1_001.fastq.gz	F3R-d7-C-minus_S193_L003_R2_001.fastq.gz
F3Rb_d1_C_minus	sciatic nerves, non-injured, wild type, Day1	RNA-Seq	Mus musculus	sciatic nerves		Wild type	Day 1	Uninjured	total RNA	paired-end	Illumina HiSeq 4000	sciatic nerves, non-injured, wild type, Day1, replicate 2	ProcessedData.xlsx	F3R-d7-C-plus_S177_L003_R1_001.fastq.gz	F3R-d7-C-plus_S177_L003_R2_001.fastq.gz
F4L_d1_C_plus	sciatic nerves, injured, Mettl14 cKO type, Day1	RNA-Seq	Mus musculus	sciatic nerves		Mettl14 conditional knockout	Day 1	Injured	total RNA	paired-end	Illumina HiSeq 4000	sciatic nerves, injured, Mettl14 cKO type, Day1, replicate 2	ProcessedData.xlsx	F4L-d1-C-plus_S158_L003_R1_001.fastq.gz	F4L-d1-C-plus_S158_L003_R2_001.fastq.gz
F4L_d3_C_plus	sciatic nerves, injured, Mettl14 cKO type, Day3	RNA-Seq	Mus musculus	sciatic nerves		Mettl14 conditional knockout	Day 3	Injured	total RNA	paired-end	Illumina HiSeq 4000	sciatic nerves, injured, Mettl14 cKO type, Day3, replicate 3	ProcessedData.xlsx	F4L-d3-C-plus_S168_L003_R1_001.fastq.gz	F4L-d3-C-plus_S168_L003_R2_001.fastq.gz
F4R_d1_C_plus	sciatic nerves, non-injured, Mettl14 cKO type, Day1	RNA-Seq	Mus musculus	sciatic nerves		Mettl14 conditional knockout	Day 1	Uninjured	total RNA	paired-end	Illumina HiSeq 4000	sciatic nerves, non-injured, Mettl14 cKO type, Day1, replicate 2	ProcessedData.xlsx	F4R-d1-C-plus_S159_L003_R1_001.fastq.gz	F4R-d1-C-plus_S159_L003_R2_001.fastq.gz
F4R_d3_C_plus	sciatic nerves, non-injured, Mettl14 cKO type, Day3	RNA-Seq	Mus musculus	sciatic nerves		Mettl14 conditional knockout	Day 3	Uninjured	total RNA	paired-end	Illumina HiSeq 4000	sciatic nerves, non-injured, Mettl14 cKO type, Day3, replicate 3	ProcessedData.xlsx	F4R-d3-C-plus_S169_L003_R1_001.fastq.gz	F4R-d3-C-plus_S169_L003_R2_001.fastq.gz
M2L_d1_C_minus	sciatic nerves, injured, wild type, Day1	RNA-Seq	Mus musculus	sciatic nerves		Wild type	Day 1	Injured	total RNA	paired-end	Illumina HiSeq 4000	sciatic nerves, injured, wild type, Day1, replicate 3	ProcessedData.xlsx	M2L-d1-C-minus_S178_L003_R1_001.fastq.gz	M2L-d1-C-minus_S178_L003_R2_001.fastq.gz
M2L_d3_C_minus	sciatic nerves, injured, wild type, Day3	RNA-Seq	Mus musculus	sciatic nerves		Wild type	Day 3	Injured	total RNA	paired-end	Illumina HiSeq 4000	sciatic nerves, injured, wild type, Day3, replicate 3	ProcessedData.xlsx	M2L-d3-C-minus_S190_L003_R1_001.fastq.gz	M2L-d3-C-minus_S190_L003_R2_001.fastq.gz
M2L_d7_C_minus	sciatic nerves, injured, wild type, Day7	RNA-Seq	Mus musculus	sciatic nerves		Wild type	Day 7	Injured	total RNA	paired-end	Illumina HiSeq 4000	sciatic nerves, injured, wild type, Day7, replicate 2	ProcessedData.xlsx	M2L-d7-C-minus_S194_L003_R1_001.fastq.gz	M2L-d7-C-minus_S194_L003_R2_001.fastq.gz
M2R_d1_C_minus	sciatic nerves, non-injured, wild type, Day1	RNA-Seq	Mus musculus	sciatic nerves		Wild type	Day 1	Uninjured	total RNA	paired-end	Illumina HiSeq 4000	sciatic nerves, non-injured, wild type, Day1, replicate 3	ProcessedData.xlsx	M2R-d1-C-minus_S179_L003_R1_001.fastq.gz	M2R-d1-C-minus_S179_L003_R2_001.fastq.gz
M2R_d3_C_minus	sciatic nerves, non-injured, wild type, Day3	RNA-Seq	Mus musculus	sciatic nerves		Wild type	Day 3	Uninjured	total RNA	paired-end	Illumina HiSeq 4000	sciatic nerves, non-injured, wild type, Day3, replicate 3	ProcessedData.xlsx	M2R-d3-C-minus_S191_L003_R1_001.fastq.gz	M2R-d3-C-minus_S191_L003_R2_001.fastq.gz
M2R_d7_C_minus	sciatic nerves, non-injured, wild type, Day7	RNA-Seq	Mus musculus	sciatic nerves		Wild type	Day 7	Uninjured	total RNA	paired-end	Illumina HiSeq 4000	sciatic nerves, non-injured, wild type, Day7, replicate 2	ProcessedData.xlsx	M2R-d7-C-minus_S195_L003_R1_001.fastq.gz	M2R-d7-C-minus_S195_L003_R2_001.fastq.gz
M3L_d1_C_plus	sciatic nerves, injured, Mettl14 cKO type, Day1	RNA-Seq	Mus musculus	sciatic nerves		Mettl14 conditional knockout	Day 1	Injured	total RNA	paired-end	Illumina HiSeq 4000	sciatic nerves, injured, Mettl14 cKO type, Day1, replicate 3	ProcessedData.xlsx	M3L-d1-C-plus_S160_L003_R1_001.fastq.gz	M3L-d1-C-plus_S160_L003_R2_001.fastq.gz
M3L_d3_C_minus	sciatic nerves, injured, wild type, Day3	RNA-Seq	Mus musculus	sciatic nerves		Wild type	Day 3	Injured	total RNA	paired-end	Illumina HiSeq 4000	sciatic nerves, injured, wild type, Day3, replicate 4	ProcessedData.xlsx	M3L-d3-C-minus_S186_L003_R1_001.fastq.gz	M3L-d3-C-minus_S186_L003_R2_001.fastq.gz
M3L_d3_C_plus	sciatic nerves, injured, Mettl14 cKO type, Day3	RNA-Seq	Mus musculus	sciatic nerves		Mettl14 conditional knockout	Day 3	Injured	total RNA	paired-end	Illumina HiSeq 4000	sciatic nerves, injured, Mettl14 cKO type, Day3, replicate 4	ProcessedData.xlsx	M3L-d3-C-plus_S166_L003_R1_001.fastq.gz	M3L-d3-C-plus_S166_L003_R2_001.fastq.gz
M3L_d7_C_minus_2	sciatic nerves, injured, wild type, Day7	RNA-Seq	Mus musculus	sciatic nerves		Wild type	Day 7	Injured	total RNA	paired-end	Illumina HiSeq 4000	sciatic nerves, injured, wild type, Day7, replicate 3	ProcessedData.xlsx	M3L-d7-C-minus-2_S196_L003_R1_001.fastq.gz	M3L-d7-C-minus-2_S196_L003_R2_001.fastq.gz
M3L_d7_C_plus	sciatic nerves, injured, Mettl14 cKO type, Day7	RNA-Seq	Mus musculus	sciatic nerves		Mettl14 conditional knockout	Day 7	Injured	total RNA	paired-end	Illumina HiSeq 4000	sciatic nerves, injured, Mettl14 cKO type, Day7, replicate 4	ProcessedData.xlsx	M3L-d7-C-plus_S170_L003_R1_001.fastq.gz	M3L-d7-C-plus_S170_L003_R2_001.fastq.gz
M3R_d1_C_plus	sciatic nerves, non-injured, Mettl14 cKO type, Day1	RNA-Seq	Mus musculus	sciatic nerves		Mettl14 conditional knockout	Day 1	Uninjured	total RNA	paired-end	Illumina HiSeq 4000	sciatic nerves, non-injured, Mettl14 cKO type, Day1, replicate 3	ProcessedData.xlsx	M3R-d1-C-plus_S161_L003_R1_001.fastq.gz	M3R-d1-C-plus_S161_L003_R2_001.fastq.gz
M3R_d3_C_minus	sciatic nerves, non-injured, wild type, Day3	RNA-Seq	Mus musculus	sciatic nerves		Wild type	Day 3	Uninjured	total RNA	paired-end	Illumina HiSeq 4000	sciatic nerves, non-injured, wild type, Day3, replicate 4	ProcessedData.xlsx	M3R-d3-C-minus_S187_L003_R1_001.fastq.gz	M3R-d3-C-minus_S187_L003_R2_001.fastq.gz
M3R_d3_C_plus	sciatic nerves, non-injured, Mettl14 cKO type, Day3	RNA-Seq	Mus musculus	sciatic nerves		Mettl14 conditional knockout	Day 3	Uninjured	total RNA	paired-end	Illumina HiSeq 4000	sciatic nerves, non-injured, Mettl14 cKO type, Day3, replicate 4	ProcessedData.xlsx	M3R-d3-C-plus_S167_L003_R1_001.fastq.gz	M3R-d3-C-plus_S167_L003_R2_001.fastq.gz
M3R_d7_C_minus_2	sciatic nerves, non-injured, wild type, Day7	RNA-Seq	Mus musculus	sciatic nerves		Wild type	Day 7	Uninjured	total RNA	paired-end	Illumina HiSeq 4000	sciatic nerves, non-injured, wild type, Day7, replicate 3	ProcessedData.xlsx	M3R-d7-C-minus-2_S197_L003_R1_001.fastq.gz	M3R-d7-C-minus-2_S197_L003_R2_001.fastq.gz
M3R_d7_C_plus	sciatic nerves, non-injured, Mettl14 cKO type, Day7	RNA-Seq	Mus musculus	sciatic nerves		Mettl14 conditional knockout	Day 7	Uninjured	total RNA	paired-end	Illumina HiSeq 4000	sciatic nerves, non-injured, Mettl14 cKO type, Day7, replicate 4	ProcessedData.xlsx	M3R-d7-C-plus_S171_L003_R1_001.fastq.gz	M3R-d7-C-plus_S171_L003_R2_001.fastq.gz
M4L_d1_C_plus	sciatic nerves, injured, Mettl14 cKO type, Day1	RNA-Seq	Mus musculus	sciatic nerves		Mettl14 conditional knockout	Day 1	Injured	total RNA	paired-end	Illumina HiSeq 4000	sciatic nerves, injured, Mettl14 cKO type, Day1, replicate 4	ProcessedData.xlsx	M4L-d1-C-plus_S154_L003_R1_001.fastq.gz	M4L-d1-C-plus_S154_L003_R2_001.fastq.gz
M4R_d1_C_plus	sciatic nerves, non-injured, Mettl14 cKO type, Day1	RNA-Seq	Mus musculus	sciatic nerves		Mettl14 conditional knockout	Day 1	Uninjured	total RNA	paired-end	Illumina HiSeq 4000	sciatic nerves, non-injured, Mettl14 cKO type, Day1, replicate 4	ProcessedData.xlsx	M4R-d1-C-plus_S155_L003_R1_001.fastq.gz	M4R-d1-C-plus_S155_L003_R2_001.fastq.gz
PROTOCOLS
# Information provided in this section will appear in each GEO Sample (GSM record).
growth protocol
treatment protocol
*extract protocol	RNA was harvested using Trizol (Invitrogen). Total RNA was used for construction of sequencing libraries.
*library construction protocol	RNA libraries for RNA-seq were prepared using SMARTER mRNA-Seq Library Prep Kit following manufacturer's protocols.
*data processing step	CLC Genomics Workbench v 11.0.1
data processing step	Sequence reads were trimmed for adaptor sequence-qualty sequence using CLC genomic benchwork (parameter- Quality limit:0.05)
data processing step	Trimmed sequence reads were mapped to GrCM38/mm 10 using CLC genomic benchwork(parameters-mismatch cost: 2 insertion cost: 3 deletion cost: 3 legth fraction: 0.8 similarity fraction:0.8)
data processing step	Read count extraction and normalization were performed using CLC genomic benchwork
data processing step
*genome build/assembly	mm10
*processed data files format and content	tab-delimited text file includes raw counts for each sample
processed data files format and content	csv files include FPKM values for each sample
PAIRED-END EXPERIMENTS
# If "paired-end" experiments are included, list the files for each paired-end run in a row. Each row will become one sequencing run on a GEO Sample (GSM record).
# Single-cell data: If applicable, list index files (I1, I2, etc.) in "file name 3", "file name 4" columns.
# Please make sure all raw files listed here are also listed in the "raw file" columns in the above SAMPLES section.
file name 1	file name 2	file name 3	file name 4
F2L-d3-C-minus_S184_L003_R1_001.fastq.gz	F2L-d3-C-minus_S184_L003_R2_001.fastq.gz
F2L-d7-C-plus-1_S172_L003_R1_001.fastq.gz	F2L-d7-C-plus-1_S172_L003_R2_001.fastq.gz
F2L-d7-C-plus-2_S174_L003_R1_001.fastq.gz	F2L-d7-C-plus-2_S174_L003_R2_001.fastq.gz
F2R-d3-C-minus_S185_L003_R1_001.fastq.gz	F2R-d3-C-minus_S185_L003_R2_001.fastq.gz
F2R-d7-C-plus-1_S173_L003_R1_001.fastq.gz	F2R-d7-C-plus-1_S173_L003_R2_001.fastq.gz
F2R-d7-C-plus-2_S175_L003_R1_001.fastq.gz	F2R-d7-C-plus-2_S175_L003_R2_001.fastq.gz
F3La-d1-C-minus_S180_L003_R1_001.fastq.gz	F3La-d1-C-minus_S180_L003_R2_001.fastq.gz
F3Lb-d1-C-minus_S182_L003_R1_001.fastq.gz	F3Lb-d1-C-minus_S182_L003_R2_001.fastq.gz
F3L-d1-C-plus_S156_L003_R1_001.fastq.gz	F3L-d1-C-plus_S156_L003_R2_001.fastq.gz
F3L-d3-C-minus_S188_L003_R1_001.fastq.gz	F3L-d3-C-minus_S188_L003_R2_001.fastq.gz
F3L-d3-C-plus-1_S162_L003_R1_001.fastq.gz	F3L-d3-C-plus-1_S162_L003_R2_001.fastq.gz
F3L-d3-C-plus-2_S164_L003_R1_001.fastq.gz	F3L-d3-C-plus-2_S164_L003_R2_001.fastq.gz
F3L-d7-C-minus_S192_L003_R1_001.fastq.gz	F3L-d7-C-minus_S192_L003_R2_001.fastq.gz
F3L-d7-C-plus_S176_L003_R1_001.fastq.gz	F3L-d7-C-plus_S176_L003_R2_001.fastq.gz
F3Ra-d1-C-minus_S181_L003_R1_001.fastq.gz	F3Ra-d1-C-minus_S181_L003_R2_001.fastq.gz
F3Rb-d1-C-minus_S183_L003_R1_001.fastq.gz	F3Rb-d1-C-minus_S183_L003_R2_001.fastq.gz
F3R-d1-C-plus_S157_L003_R1_001.fastq.gz	F3R-d1-C-plus_S157_L003_R2_001.fastq.gz
F3R-d3-C-minus_S189_L003_R1_001.fastq.gz	F3R-d3-C-minus_S189_L003_R2_001.fastq.gz
F3R-d3-C-plus-1_S163_L003_R1_001.fastq.gz	F3R-d3-C-plus-1_S163_L003_R2_001.fastq.gz
F3R-d3-C-plus-2_S165_L003_R1_001.fastq.gz	F3R-d3-C-plus-2_S165_L003_R2_001.fastq.gz
F3R-d7-C-minus_S193_L003_R1_001.fastq.gz	F3R-d7-C-minus_S193_L003_R2_001.fastq.gz
F3R-d7-C-plus_S177_L003_R1_001.fastq.gz	F3R-d7-C-plus_S177_L003_R2_001.fastq.gz
F4L-d1-C-plus_S158_L003_R1_001.fastq.gz	F4L-d1-C-plus_S158_L003_R2_001.fastq.gz
F4L-d3-C-plus_S168_L003_R1_001.fastq.gz	F4L-d3-C-plus_S168_L003_R2_001.fastq.gz
F4R-d1-C-plus_S159_L003_R1_001.fastq.gz	F4R-d1-C-plus_S159_L003_R2_001.fastq.gz
F4R-d3-C-plus_S169_L003_R1_001.fastq.gz	F4R-d3-C-plus_S169_L003_R2_001.fastq.gz
M2L-d1-C-minus_S178_L003_R1_001.fastq.gz	M2L-d1-C-minus_S178_L003_R2_001.fastq.gz
M2L-d3-C-minus_S190_L003_R1_001.fastq.gz	M2L-d3-C-minus_S190_L003_R2_001.fastq.gz
M2L-d7-C-minus_S194_L003_R1_001.fastq.gz	M2L-d7-C-minus_S194_L003_R2_001.fastq.gz
M2R-d1-C-minus_S179_L003_R1_001.fastq.gz	M2R-d1-C-minus_S179_L003_R2_001.fastq.gz
M2R-d3-C-minus_S191_L003_R1_001.fastq.gz	M2R-d3-C-minus_S191_L003_R2_001.fastq.gz
M2R-d7-C-minus_S195_L003_R1_001.fastq.gz	M2R-d7-C-minus_S195_L003_R2_001.fastq.gz
M3L-d1-C-plus_S160_L003_R1_001.fastq.gz	M3L-d1-C-plus_S160_L003_R2_001.fastq.gz
M3L-d3-C-minus_S186_L003_R1_001.fastq.gz	M3L-d3-C-minus_S186_L003_R2_001.fastq.gz
M3L-d3-C-plus_S166_L003_R1_001.fastq.gz	M3L-d3-C-plus_S166_L003_R2_001.fastq.gz
M3L-d7-C-minus-2_S196_L003_R1_001.fastq.gz	M3L-d7-C-minus-2_S196_L003_R2_001.fastq.gz
M3L-d7-C-plus_S170_L003_R1_001.fastq.gz	M3L-d7-C-plus_S170_L003_R2_001.fastq.gz
M3R-d1-C-plus_S161_L003_R1_001.fastq.gz	M3R-d1-C-plus_S161_L003_R2_001.fastq.gz
M3R-d3-C-minus_S187_L003_R1_001.fastq.gz	M3R-d3-C-minus_S187_L003_R2_001.fastq.gz
M3R-d3-C-plus_S167_L003_R1_001.fastq.gz	M3R-d3-C-plus_S167_L003_R2_001.fastq.gz
M3R-d7-C-minus-2_S197_L003_R1_001.fastq.gz	M3R-d7-C-minus-2_S197_L003_R2_001.fastq.gz
M3R-d7-C-plus_S171_L003_R1_001.fastq.gz	M3R-d7-C-plus_S171_L003_R2_001.fastq.gz
M4L-d1-C-plus_S154_L003_R1_001.fastq.gz	M4L-d1-C-plus_S154_L003_R2_001.fastq.gz
M4R-d1-C-plus_S155_L003_R1_001.fastq.gz	M4R-d1-C-plus_S155_L003_R2_001.fastq.gz

### Sheet: MD5 Checksums
RAW FILES					PROCESSED DATA FILES
file name	file checksum				file name	file checksum
F2L-d3-C-minus_S184_L003_R1_001.fastq.gz	9ed4e5e5a95ba0c4a054bb645dd13dbb				ProcessedData.xlsx
F2L-d3-C-minus_S184_L003_R2_001.fastq.gz	3aa491c952005c6a239258e4f3527394
F2L-d7-C-plus-1_S172_L003_R1_001.fastq.gz	6e93670db523daad2a14a18650af5918
F2L-d7-C-plus-1_S172_L003_R2_001.fastq.gz	3d5eac6d79aca942de6e589e609f3bfc
F2L-d7-C-plus-2_S174_L003_R1_001.fastq.gz	d140083290908a26f5e637789d5701cd
F2L-d7-C-plus-2_S174_L003_R2_001.fastq.gz	9241790926de27a8cc03bd07b88a14e5
F2R-d3-C-minus_S185_L003_R1_001.fastq.gz	28a5a5c068d54971c1faaa2a356ad53e
F2R-d3-C-minus_S185_L003_R2_001.fastq.gz	3e48b6f005b78c38ecf20c28c98a42e3
F2R-d7-C-plus-1_S173_L003_R1_001.fastq.gz	e8c3b14450aa4f6232c6db077e48e846
F2R-d7-C-plus-1_S173_L003_R2_001.fastq.gz	3ed98bdcee5c358a6e985832b9119586
F2R-d7-C-plus-2_S175_L003_R1_001.fastq.gz	a64e8038ba40df27853e42d7eceae125
F2R-d7-C-plus-2_S175_L003_R2_001.fastq.gz	5052b9c76ac73534d02fcb39b874623f
F3La-d1-C-minus_S180_L003_R1_001.fastq.gz	f72713f6dea58b902cf1001b87ad1b23
F3La-d1-C-minus_S180_L003_R2_001.fastq.gz	ed91c8d85df1dab28ce840b41d74de7e
F3Lb-d1-C-minus_S182_L003_R1_001.fastq.gz	b21e17b4e0460987e1c2c8324de4aeff
F3Lb-d1-C-minus_S182_L003_R2_001.fastq.gz	39ef8051d8ceea2fc5eb54f7d73fffde
F3L-d1-C-plus_S156_L003_R1_001.fastq.gz	723d9bd91306e7c8a381d073199fa2de
F3L-d1-C-plus_S156_L003_R2_001.fastq.gz	8fac228fd52764c42ea7347c72958dcb
F3L-d3-C-minus_S188_L003_R1_001.fastq.gz	2e2f9528b6fb4a48b85ea151e7697f67
F3L-d3-C-minus_S188_L003_R2_001.fastq.gz	bc9bbcd5c93ff0fce583ea3608cbe684
F3L-d3-C-plus-1_S162_L003_R1_001.fastq.gz	099e0d16cb22cf1b95e53d51d4a14dbe
F3L-d3-C-plus-1_S162_L003_R2_001.fastq.gz	253c6d1b75627d89f4ea52ad71ba4c7f
F3L-d3-C-plus-2_S164_L003_R1_001.fastq.gz	fbc7cbeeeb804f2a0e9d7e7d951ac073
F3L-d3-C-plus-2_S164_L003_R2_001.fastq.gz	acd75e6cd343aa7575e11f53b42df412
F3L-d7-C-minus_S192_L003_R1_001.fastq.gz	447f938d2718a17bb9b14cc0efb760a5
F3L-d7-C-minus_S192_L003_R2_001.fastq.gz	ffb6f622ffde2716b5f7c971d31b2cb0
F3L-d7-C-plus_S176_L003_R1_001.fastq.gz	da269ab6e99b376bb7b66287c1015f99
F3L-d7-C-plus_S176_L003_R2_001.fastq.gz	82f9ce565725305fb376900f8d9733f6
F3Ra-d1-C-minus_S181_L003_R1_001.fastq.gz	342f5ad66b92fd3f5d469de25e1c19a0
F3Ra-d1-C-minus_S181_L003_R2_001.fastq.gz	b84d97cb81900d23424d997b9c32bc3d
F3Rb-d1-C-minus_S183_L003_R1_001.fastq.gz	239fbd1f820b80d0e767b4128cabd1f3
F3Rb-d1-C-minus_S183_L003_R2_001.fastq.gz	1424054455ef406429b94636ff51dd33
F3R-d1-C-plus_S157_L003_R1_001.fastq.gz	dc92f3442c120eae8d44e6afa5df6550
F3R-d1-C-plus_S157_L003_R2_001.fastq.gz	d4c3e0a2f983735b12f764eda9851d0b
F3R-d3-C-minus_S189_L003_R1_001.fastq.gz	d34fa2b46ab33afca8fe073aefe9786f
F3R-d3-C-minus_S189_L003_R2_001.fastq.gz	f57ec542a5fe0eeeb2c0dd0c1f912b47
F3R-d3-C-plus-1_S163_L003_R1_001.fastq.gz	ece21525fccdd5b0853fbde2f4975a1f
F3R-d3-C-plus-1_S163_L003_R2_001.fastq.gz	0189a005b8f4d53e03cad74864996b91
F3R-d3-C-plus-2_S165_L003_R1_001.fastq.gz	269ca48e0fed873c2bbc9738b61c1fda
F3R-d3-C-plus-2_S165_L003_R2_001.fastq.gz	1e905a2f71d099887b2322f62d0eb07d
F3R-d7-C-minus_S193_L003_R1_001.fastq.gz	7d109cbc16ce982507677101ef6de57e
F3R-d7-C-minus_S193_L003_R2_001.fastq.gz	10369f37436fee1c43f4536f245598c8
F3R-d7-C-plus_S177_L003_R1_001.fastq.gz	155ae9bc02cf25cf3550bff8aeb658ac
F3R-d7-C-plus_S177_L003_R2_001.fastq.gz	442b5cfd66b3cbedebc7de88cda5c02d
F4L-d1-C-plus_S158_L003_R1_001.fastq.gz	da3284471b5a8d78fbdcf4961162fb92
F4L-d1-C-plus_S158_L003_R2_001.fastq.gz	f8abcf0fc96626c666c884dee8162d18
F4L-d3-C-plus_S168_L003_R1_001.fastq.gz	c7a11a4cce75cbaee55ee872e7e25a39
F4L-d3-C-plus_S168_L003_R2_001.fastq.gz	9bcc37c21248f51ca194a28579c7a3ea
F4R-d1-C-plus_S159_L003_R1_001.fastq.gz	40fe5cb3a594b57a8647aa24a0f90eb6
F4R-d1-C-plus_S159_L003_R2_001.fastq.gz	2a9d716fdce695f4e0bea9246cc92b82
F4R-d3-C-plus_S169_L003_R1_001.fastq.gz	06055f4ce29861e9850ad1b41cfb9f19
F4R-d3-C-plus_S169_L003_R2_001.fastq.gz	8347a899d60c07cda1967fcf00ee36d6
M2L-d1-C-minus_S178_L003_R1_001.fastq.gz	0fa67967d4666cb68c8b86014d038672
M2L-d1-C-minus_S178_L003_R2_001.fastq.gz	bcab94542d10ee7c52b6495dc48c985a
M2L-d3-C-minus_S190_L003_R1_001.fastq.gz	0b87b0e57982477ac688929530d061b4
M2L-d3-C-minus_S190_L003_R2_001.fastq.gz	8651ac12d9ee5ff32ed6fc0b371a8e7a
M2L-d7-C-minus_S194_L003_R1_001.fastq.gz	36ec239fae20278649c6471caab4ceea
M2L-d7-C-minus_S194_L003_R2_001.fastq.gz	c728a00361837044c452b9134b892dad
M2R-d1-C-minus_S179_L003_R1_001.fastq.gz	ff8b7f248014fc98e7525aaf5e0eabba
M2R-d1-C-minus_S179_L003_R2_001.fastq.gz	90848cc7cd17951f80a687306646be1a
M2R-d3-C-minus_S191_L003_R1_001.fastq.gz	182fd25aff4c250d783de2771e5bb433
M2R-d3-C-minus_S191_L003_R2_001.fastq.gz	71b704983dfa0ca1a7ad6dffcdab6f51
M2R-d7-C-minus_S195_L003_R1_001.fastq.gz	9a6641f6abe0590b6e95be8f937bf72f
M2R-d7-C-minus_S195_L003_R2_001.fastq.gz	b222e556655194cea28509c3c4191357
M3L-d1-C-plus_S160_L003_R1_001.fastq.gz	e8e8066d2ce67340b45cd4d490d8c956
M3L-d1-C-plus_S160_L003_R2_001.fastq.gz	7af0f48511befc56532d48421e4469f8
M3L-d3-C-minus_S186_L003_R1_001.fastq.gz	af1cd5d19d7041e49688bb02d1363f3a
M3L-d3-C-minus_S186_L003_R2_001.fastq.gz	29aeb97f1e81b13cc70f644519809c35
M3L-d3-C-plus_S166_L003_R1_001.fastq.gz	ea4889c4623d84b4022efb9eb3b13a6a
M3L-d3-C-plus_S166_L003_R2_001.fastq.gz	50aafa2edb9e4c3bac43005d0b620bf4
M3L-d7-C-minus-2_S196_L003_R1_001.fastq.gz	3663299a8ed07f09fe190dd83e51e4af
M3L-d7-C-minus-2_S196_L003_R2_001.fastq.gz	2c41b0aeebec05db3b1698733cde9cd4
M3L-d7-C-plus_S170_L003_R1_001.fastq.gz	657be49cdb6c6944daf98cec0938ca31
M3L-d7-C-plus_S170_L003_R2_001.fastq.gz	70277f45fb852eeb61eaf3e48e2d2023
M3R-d1-C-plus_S161_L003_R1_001.fastq.gz	5b178383950b7fc782159cd4cf06d6f0
M3R-d1-C-plus_S161_L003_R2_001.fastq.gz	25ea81e5ed79d526bfae78539eaeff74
M3R-d3-C-minus_S187_L003_R1_001.fastq.gz	ec773cd61c7d34134df96ac3f4401e48
M3R-d3-C-minus_S187_L003_R2_001.fastq.gz	08d94ed85d07f131e97d0a7a2cea0a36
M3R-d3-C-plus_S167_L003_R1_001.fastq.gz	5f77cbc05267b823b221358f4da43a1e
M3R-d3-C-plus_S167_L003_R2_001.fastq.gz	03241edf0e28dc3c5cfff6240b730515
M3R-d7-C-minus-2_S197_L003_R1_001.fastq.gz	46ffebaffa547e00879738dcc59be46b
M3R-d7-C-minus-2_S197_L003_R2_001.fastq.gz	372aa030773d48a9c81d01ed97807601
M3R-d7-C-plus_S171_L003_R1_001.fastq.gz	3d7ea5c6f489eed3442488e4a6b70ffe
M3R-d7-C-plus_S171_L003_R2_001.fastq.gz	90b0dfaf617367d73dfc3caa69a108a6
M4L-d1-C-plus_S154_L003_R1_001.fastq.gz	a454b363280a37d21b89f6bfae5abf0e
M4L-d1-C-plus_S154_L003_R2_001.fastq.gz	8dea433b9ab61dac9ad418f6de7889d3
M4R-d1-C-plus_S155_L003_R1_001.fastq.gz	65828a56e54634fa70747b28aa1be758
M4R-d1-C-plus_S155_L003_R2_001.fastq.gz	e81594e80880f5b004affb56799c0bd5

### Sheet: Data validation
Instrument model	library strategy
Illumina HiSeq 1000	RNA-Seq
Illumina HiSeq 1500	scRNA-seq
Illumina HiSeq 2000	CITE-seq
Illumina HiSeq 2500	miRNA-Seq
Illumina HiSeq 3000	ncRNA-Seq
Illumina HiSeq 4000	ssRNA-seq
HiSeq X Five	RNA-Seq (CAGE)
HiSeq X Ten	RNA-Seq (RACE)
Illumina HiScanSQ	Spatial Transcriptomics
Illumina iSeq 100	ChIP-Seq
Illumina MiSeq	CUT&Tag
Illumina MiniSeq	MNase-Seq
Illumina NextSeq 500	MBD-Seq
NextSeq 550	MRE-Seq
NextSeq 1000	Bisulfite-Seq
NextSeq 2000	Bisulfite-Seq (reduced representation)
Illumina NovaSeq 6000	MeDIP-Seq
Illumina NovaSeq X	DNase-Hypersensitivity
Illumina NovaSeq X Plus	Tn-Seq
AB 5500 Genetic Analyzer	FAIRE-seq
AB 5500xl Genetic Analyzer	SELEX
AB 5500xl-W Genetic Analysis System	RIP-Seq
BGISEQ-500	ATAC-seq
DNBSEQ-G400	ChIA-PET
DNBSEQ-G400 FAST	Hi-C
DNBSEQ-G50	OTHER
DNBSEQ-T7
MGISEQ-2000RS
GridION
MinION
PromethION
Ion GeneStudio S5
Ion GeneStudio S5 plus
Ion GeneStudio S5 prime
Ion Torrent Genexus
Ion Torrent PGM
Ion Torrent Proton
Ion Torrent S5
Ion Torrent S5 XL
PacBio RS
PacBio RS II
Sequel
Sequel II
Sequel IIe
Complete Genomics
Element AVITI
FASTASeq 300
GenoCare 1600
GenoLab M
GS111
Helicos HeliScope
Onso
Revio
Sentosa SQ301
Tapestri
UG 100
